# Rapid onset fibrotic remodeling and ventricular dysfunction induced by phenylephrine involve targeted reprogramming of myocyte and fibroblast transcriptomes

**DOI:** 10.1101/2024.10.11.617933

**Authors:** Todd H. Kimball, Tatiana Gromova, Natalie D. Gehred, Douglas J. Chapski, Ke Wang, Marmar Vaseghi, Matthew A. Fischer, David J. Lefer, Thomas M. Vondriska

## Abstract

Catecholamine dysregulation is a common feature of multiple acute and chronic cardiac conditions, including heart failure. To investigate the role of altered α-adrenergic stimulation on cardiac function, we developed a short-term exposure model, administering phenylephrine subcutaneously to mice for one week. Compared to vehicle-injected controls, phenylephrine-treated animals exhibited increased ejection fraction, decreased chamber size, diastolic dysfunction and ventricular hypertrophy in the absence of hypertension. Remarkably, these animals developed extensive fibrotic remodeling of the tissue that plateaued at 24 hours and myocyte hypertrophy localized to regions of fibrotic deposition after 3 days of treatment. Transcriptome analyses of purified myocyte and fibroblast populations from these hearts revealed an unexpected role for myocytes in the production of extracellular matrix. Comparison with other models of cardiac stress, including pressure overload hypertrophy and cytokine activation of fibroblasts, identified stimulus-specific transcriptional circuits associated with cardiac pathology. Given the rapid, robust fibrotic response that preceded myocyte hypertrophy, intercellular communication analyses were conducted to investigate fibroblast to myocyte signaling, identifying potential crosstalk between these cells. These studies thoroughly describe and phenotypically characterize a new model of short-term catecholamine stress and provide an atlas of transcriptional remodeling in myocytes and fibroblasts.

**Graphical Abstract:** 
