## Supplemental Table 4 for "Rapid onset fibrotic remodeling and ventricular dysfunction induced by phenylephrine involve targeted reprogramming of myocyte and fibroblast transcriptomes"

target	ligand	weight	log2FC_CFs_PHE_over_PBS_Ligand	padj_Ligand	log2FC_CMs_PHE_over_PBS_Target	padj_Target
Acan	Gdf5	0.133135036219476	-0.711222315	0.63295364	2.14318650474341	0.0188939887444995
Acan	Ccn2	0.0677325798312217	-1.175707688	0.08128248	2.14318650474341	0.0188939887444995
Acan	Bmp2	0.172826583966101	0.29821212	0.200273946	2.14318650474341	0.0188939887444995
Ankrd1	Gdf5	0.0734694365357108	-0.711222315	0.63295364	2.28129633726082	1.81377877818611e-27
Ankrd1	Eng	0.0149261719026638	0.000140327	0.99946528	2.28129633726082	1.81377877818611e-27
Arc	Pdgfb	0.151940789158426	2.07768303	2.16e-12	1.08907726815758	0.000523900907749604
Ccn2	Vtn	0.0108982212467715	1.977942788	0.017500327	1.46141992360206	1.65116743672625e-09
Ccn2	Lama4	0.0111602010414006	0.185124545	0.153907465	1.46141992360206	1.65116743672625e-09
Ccn2	Comp	0.00677227212722569	0.298193179	0.35968241	1.46141992360206	1.65116743672625e-09
Ccn2	Eng	0.0720103027627797	0.000140327	0.99946528	1.46141992360206	1.65116743672625e-09
Ccn2	Cxcl16	0.00598471733767053	0.382896359	0.03045078	1.46141992360206	1.65116743672625e-09
Ccn2	Fndc5	0.00628193603433001	2.984233155	0.002731699	1.46141992360206	1.65116743672625e-09
Ccn2	Gdf9	0.0167722044676968	-0.472301701	0.522202031	1.46141992360206	1.65116743672625e-09
Ccn2	Mag	0.0104337100340981	0.28059478	0.92295159	1.46141992360206	1.65116743672625e-09
Ccn2	Spon1	0.00831863122810278	0.165545979	0.422407767	1.46141992360206	1.65116743672625e-09
Ccn2	Thbs2	0.00935612519626887	0.583017187	3.53e-05	1.46141992360206	1.65116743672625e-09
Cemip	Fgf1	0.0696908770255505	0.920852986	0.192170043	4.10872622621259	2.01255963066526e-05
Clu	Bmp2	0.14871335375344	0.29821212	0.200273946	1.89655554513907	2.56050366897129e-15
Col5a2	Comp	0.02262277643311	0.298193179	0.35968241	1.7981902627261	7.78613535291686e-14
Col5a2	Gdf5	0.0718885990356958	-0.711222315	0.63295364	1.7981902627261	7.78613535291686e-14
Crlf1	Tgfb1	0.223857621599313	0.601763845	8.15e-09	3.20366614843494	1.47196220872679e-08
Ctsk	Vtn	0.064223214923893	1.977942788	0.017500327	1.35719950147816	1.42613352172415e-05
Cxcl10	Ifitm6	0.0213046346932298	1.794919483	0.232093146	2.43940864118129	0.0097795401833886
Cxcr6	Cxcl16	0.0648294082012845	0.382896359	0.03045078	3.57569651054593	6.03162656524563e-07
Dixdc1	Tgfb1	0.221271751284027	0.601763845	8.15e-09	1.20866397025049	3.02873290881276e-07
Egr1	Bace2	0.0245197582372314	1.096355038	9.07e-06	1.1910512449378	1.54250991007836e-08
Egr1	Ifitm6	0.0288053230624136	1.794919483	0.232093146	1.1910512449378	1.54250991007836e-08
Egr1	Mag	0.0151629081830382	0.28059478	0.92295159	1.1910512449378	1.54250991007836e-08
Egr1	Fndc5	0.0085696935755781	2.984233155	0.002731699	1.1910512449378	1.54250991007836e-08
Egr1	Comp	0.00948646636688741	0.298193179	0.35968241	1.1910512449378	1.54250991007836e-08
Egr1	Vtn	0.0148813541441868	1.977942788	0.017500327	1.1910512449378	1.54250991007836e-08
Egr1	Eng	0.0195789828834268	0.000140327	0.99946528	1.1910512449378	1.54250991007836e-08
Egr1	Fgf2	0.251450423782603	-0.543107854	1.53e-05	1.1910512449378	1.54250991007836e-08
Egr1	Lama4	0.0153951815266546	0.185124545	0.153907465	1.1910512449378	1.54250991007836e-08
Egr1	Neo1	0.0140383479021553	0.138409709	0.336149839	1.1910512449378	1.54250991007836e-08
Egr1	Gdf9	0.0205228840907408	-0.472301701	0.522202031	1.1910512449378	1.54250991007836e-08
Egr1	Thbs2	0.0108659637183494	0.583017187	3.53e-05	1.1910512449378	1.54250991007836e-08
Egr1	Pdgfb	0.140840456296432	2.07768303	2.16e-12	1.1910512449378	1.54250991007836e-08
Egr1	Cxcl16	0.00750145966529264	0.382896359	0.03045078	1.1910512449378	1.54250991007836e-08
Egr1	Fgf1	0.0723681213213119	0.920852986	0.192170043	1.1910512449378	1.54250991007836e-08
Egr1	Spon1	0.0158312471162499	0.165545979	0.422407767	1.1910512449378	1.54250991007836e-08
Egr2	Mag	0.0117051109678896	0.28059478	0.92295159	1.67717482598783	0.000916843107932274
Egr2	Bace2	0.0162482951506301	1.096355038	9.07e-06	1.67717482598783	0.000916843107932274
Egr2	Gdf5	0.0708259418914376	-0.711222315	0.63295364	1.67717482598783	0.000916843107932274
Egr2	Spon1	0.00998090693801359	0.165545979	0.422407767	1.67717482598783	0.000916843107932274
Enpp1	Fgf2	0.141729736614404	-0.543107854	1.53e-05	1.21472163495288	3.55832193757978e-05
Fhdc1	Fgf1	0.0695402622401346	0.920852986	0.192170043	1.75740912135111	0.011511136171422
Fmod	Gdf5	0.0702772095329698	-0.711222315	0.63295364	1.2808083531959	0.000859063440742552
Fstl3	Tgfb1	0.300474518529723	0.601763845	8.15e-09	1.27036640000775	6.95598033205305e-06
Gcnt4	Fgf1	0.0712000128823789	0.920852986	0.192170043	2.95197678350171	1.7768471377256e-05
Ier3	Bace2	0.0234341942748573	1.096355038	9.07e-06	1.26573650828657	1.92963132439537e-11
Ier3	Vtn	0.0107804339015751	1.977942788	0.017500327	1.26573650828657	1.92963132439537e-11
Ier3	Neo1	0.0137562440366286	0.138409709	0.336149839	1.26573650828657	1.92963132439537e-11
Ier3	Gdf9	0.0176518643723166	-0.472301701	0.522202031	1.26573650828657	1.92963132439537e-11
Ier3	Ifitm6	0.022259414985025	1.794919483	0.232093146	1.26573650828657	1.92963132439537e-11
Ier3	Gdf5	0.0718908063897527	-0.711222315	0.63295364	1.26573650828657	1.92963132439537e-11
Ier3	Tgfb1	0.222036056095631	0.601763845	8.15e-09	1.26573650828657	1.92963132439537e-11
Ier3	Cxcl16	0.00555819357804426	0.382896359	0.03045078	1.26573650828657	1.92963132439537e-11
Ier3	Comp	0.00769620068319095	0.298193179	0.35968241	1.26573650828657	1.92963132439537e-11
Ier3	Mag	0.0159447663106011	0.28059478	0.92295159	1.26573650828657	1.92963132439537e-11
Ier3	Pdgfb	0.118834874871554	2.07768303	2.16e-12	1.26573650828657	1.92963132439537e-11
Ier3	Fndc5	0.0067849242630238	2.984233155	0.002731699	1.26573650828657	1.92963132439537e-11
Ier3	Lama4	0.0152531739384659	0.185124545	0.153907465	1.26573650828657	1.92963132439537e-11
Ier3	Thbs2	0.00823815922378844	0.583017187	3.53e-05	1.26573650828657	1.92963132439537e-11
Ier3	Fgf2	0.19644672593378	-0.543107854	1.53e-05	1.26573650828657	1.92963132439537e-11
Ier3	Spon1	0.0116493453962821	0.165545979	0.422407767	1.26573650828657	1.92963132439537e-11
Ifit3	Pdgfb	0.109677953357317	2.07768303	2.16e-12	1.01555515268724	3.18635260528732e-10
Ifit3	Ifitm6	0.0322263529037237	1.794919483	0.232093146	1.01555515268724	3.18635260528732e-10
Ifit3	Tgfb1	0.236363166738824	0.601763845	8.15e-09	1.01555515268724	3.18635260528732e-10
Ifit3	Gdf5	0.0699987698168114	-0.711222315	0.63295364	1.01555515268724	3.18635260528732e-10
Ifit3b	Tgfb1	0.236363166738824	0.601763845	8.15e-09	1.10510542784904	7.43242842683961e-07
Ifit3b	Gdf5	0.0699987698168114	-0.711222315	0.63295364	1.10510542784904	7.43242842683961e-07
Ifit3b	Ifitm6	0.0322263529037237	1.794919483	0.232093146	1.10510542784904	7.43242842683961e-07
Ifit3b	Pdgfb	0.109677953357317	2.07768303	2.16e-12	1.10510542784904	7.43242842683961e-07
Lrp8	Fgf2	0.187573294970647	-0.543107854	1.53e-05	3.52461582375249	3.55665161332404e-27
Lrp8	Spon1	0.0614960550959642	0.165545979	0.422407767	3.52461582375249	3.55665161332404e-27
Lrrc17	Gdf5	0.0707515439622979	-0.711222315	0.63295364	1.3453468499901	0.000388773611490365
Lrrc17	Fgf1	0.0694636579652436	0.920852986	0.192170043	1.3453468499901	0.000388773611490365
Ltbp2	Tgfb1	0.226213209300757	0.601763845	8.15e-09	3.78857275418591	6.56506514305253e-10
Met	Bace2	0.0144705070079821	1.096355038	9.07e-06	1.04830291471923	0.0003171510580751
Met	Comp	0.00678275474371507	0.298193179	0.35968241	1.04830291471923	0.0003171510580751
Met	Mag	0.0109331741334302	0.28059478	0.92295159	1.04830291471923	0.0003171510580751
Met	Thbs2	0.00779886324088378	0.583017187	3.53e-05	1.04830291471923	0.0003171510580751
Met	Eng	0.0137271095769978	0.000140327	0.99946528	1.04830291471923	0.0003171510580751
Met	Neo1	0.0112705971140599	0.138409709	0.336149839	1.04830291471923	0.0003171510580751
Met	Ifitm6	0.0187149771610911	1.794919483	0.232093146	1.04830291471923	0.0003171510580751
Met	Lama4	0.0123640090771321	0.185124545	0.153907465	1.04830291471923	0.0003171510580751
Mfap4	Comp	0.0230182437139605	0.298193179	0.35968241	2.41424888353468	0.00164030467587976
Mki67	Fgf2	0.189829323238322	-0.543107854	1.53e-05	1.08929791088589	0.0011566623816571
Mmp2	Mag	0.0132945862917852	0.28059478	0.92295159	1.13180923939159	6.3462125973605e-12
Mmp2	Bace2	0.0138697331466156	1.096355038	9.07e-06	1.13180923939159	6.3462125973605e-12
Mmp2	Cxcl16	0.00447686385675035	0.382896359	0.03045078	1.13180923939159	6.3462125973605e-12
Mmp2	Fndc5	0.00587364898247813	2.984233155	0.002731699	1.13180923939159	6.3462125973605e-12
Mmp2	Neo1	0.0110333784532663	0.138409709	0.336149839	1.13180923939159	6.3462125973605e-12
Mmp2	Comp	0.00871308333708765	0.298193179	0.35968241	1.13180923939159	6.3462125973605e-12
Mmp2	Ifitm6	0.0193044843087718	1.794919483	0.232093146	1.13180923939159	6.3462125973605e-12
Mmp2	Ccn2	0.0736727497780174	-1.175707688	0.08128248	1.13180923939159	6.3462125973605e-12
Mmp2	Thbs2	0.0683275110812501	0.583017187	3.53e-05	1.13180923939159	6.3462125973605e-12
Mmp2	Vtn	0.0684033039988591	1.977942788	0.017500327	1.13180923939159	6.3462125973605e-12
Mmp2	Lama4	0.013125708913545	0.185124545	0.153907465	1.13180923939159	6.3462125973605e-12
Ncam1	Fndc5	0.0118534959188967	2.984233155	0.002731699	1.68208775054825	1.09313979924739e-09
Pdgfrl	Ccn2	0.0704109201841456	-1.175707688	0.08128248	1.10568798487861	0.00227574515161105
Plk1	Lama4	0.0105231922695308	0.185124545	0.153907465	1.82194318639185	0.00669385347989305
Ptgs2	Vtn	0.0145355365397544	1.977942788	0.017500327	1.3719268114016	0.042723620245088
Ptgs2	Thbs2	0.0127840626202266	0.583017187	3.53e-05	1.3719268114016	0.042723620245088
Ptgs2	Fgf1	0.0737311742185875	0.920852986	0.192170043	1.3719268114016	0.042723620245088
Ptgs2	Comp	0.00969499935096122	0.298193179	0.35968241	1.3719268114016	0.042723620245088
Ptgs2	Spon1	0.0167680821640479	0.165545979	0.422407767	1.3719268114016	0.042723620245088
Ptgs2	Eng	0.0738054817204841	0.000140327	0.99946528	1.3719268114016	0.042723620245088
Ptgs2	Gdf5	0.0723528115398194	-0.711222315	0.63295364	1.3719268114016	0.042723620245088
Ptgs2	Lama4	0.0168719249097173	0.185124545	0.153907465	1.3719268114016	0.042723620245088
Ptgs2	Ifitm6	0.0244352506305442	1.794919483	0.232093146	1.3719268114016	0.042723620245088
Ptgs2	Gdf9	0.0761816208348646	-0.472301701	0.522202031	1.3719268114016	0.042723620245088
Ptgs2	Mag	0.0159062269577164	0.28059478	0.92295159	1.3719268114016	0.042723620245088
Ptgs2	Fgf2	0.255217658461079	-0.543107854	1.53e-05	1.3719268114016	0.042723620245088
Ptgs2	Neo1	0.0140638230052862	0.138409709	0.336149839	1.3719268114016	0.042723620245088
Ptgs2	Bace2	0.0272554813873333	1.096355038	9.07e-06	1.3719268114016	0.042723620245088
Ptgs2	Cxcl16	0.00747807661425973	0.382896359	0.03045078	1.3719268114016	0.042723620245088
Ptgs2	Pdgfb	0.122514553060239	2.07768303	2.16e-12	1.3719268114016	0.042723620245088
Ptgs2	Fndc5	0.00881207889639738	2.984233155	0.002731699	1.3719268114016	0.042723620245088
Runx2	Gdf5	0.0724410457821011	-0.711222315	0.63295364	1.52908029105345	0.00303232537116298
Runx2	Eng	0.0729391729783301	0.000140327	0.99946528	1.52908029105345	0.00303232537116298
Slitrk4	Fgf1	0.0706465077234239	0.920852986	0.192170043	1.67851652526406	1.92963132439537e-11
Srpx	Fgf1	0.0703537135254448	0.920852986	0.192170043	1.44380238895261	6.69099499603003e-06
Star	Gdf9	0.0708312074072745	-0.472301701	0.522202031	3.70326973913832	1.41033571554405e-05
Timp1	Eng	0.0137491765372644	0.000140327	0.99946528	3.18042018685846	8.67668650203433e-05
Timp1	Ccn2	0.0725896952958553	-1.175707688	0.08128248	3.18042018685846	8.67668650203433e-05
Timp1	Fgf1	0.126504318542567	0.920852986	0.192170043	3.18042018685846	8.67668650203433e-05
Tmem158	Bmp2	0.194885945889803	0.29821212	0.200273946	1.35122585678185	0.0350344381768676
Tmem158	Fgf2	0.194818034151741	-0.543107854	1.53e-05	1.35122585678185	0.0350344381768676
Tmem158	Pdgfb	0.140656483114971	2.07768303	2.16e-12	1.35122585678185	0.0350344381768676
Tnc	Neo1	0.0106087913925241	0.138409709	0.336149839	4.69077379729774	6.64047833263601e-17
Tnc	Tgfb1	0.215707399019313	0.601763845	8.15e-09	4.69077379729774	6.64047833263601e-17
Tnc	Comp	0.00670509312987564	0.298193179	0.35968241	4.69077379729774	6.64047833263601e-17
Tnc	Fndc5	0.0135653168995512	2.984233155	0.002731699	4.69077379729774	6.64047833263601e-17
Tnc	Ccn2	0.078052934239778	-1.175707688	0.08128248	4.69077379729774	6.64047833263601e-17
Tnc	Eng	0.0169334138827339	0.000140327	0.99946528	4.69077379729774	6.64047833263601e-17
Tnc	Gdf5	0.07643358142324	-0.711222315	0.63295364	4.69077379729774	6.64047833263601e-17
Tnc	Mag	0.0108614975137746	0.28059478	0.92295159	4.69077379729774	6.64047833263601e-17
Tnfrsf11b	Bmp2	0.25193804259386	0.29821212	0.200273946	2.11175036436132	0.0409545995844628
Tnfrsf11b	Fgf2	0.207413912392821	-0.543107854	1.53e-05	2.11175036436132	0.0409545995844628
Tubb3	Pdgfb	0.112320124428423	2.07768303	2.16e-12	1.90282222186749	0.000126421566124827
Wdr72	Vtn	0.0223742413080784	1.977942788	0.017500327	1.1168891820893	0.0103414704606736
