## Supplemental Table 5 for "Rapid onset fibrotic remodeling and ventricular dysfunction induced by phenylephrine involve targeted reprogramming of myocyte and fibroblast transcriptomes"

target	ligand	weight	log2FC_CMs_PHE_over_PBS_Ligand	padj_Ligand	log2FC_CFs_PHE_over_PBS_Target	padj_Target
Abcc3	Dlk1	0.0241843713286593	2.55487419533159	0.417539653084186	1.603389024	5.35e-05
Alox5ap	Adam17	0.068483527472891	-0.193509658590953	0.331361698959248	1.544202029	5.51e-05
Alox5ap	Clec4g	0.00912709226931449	-1.63384717632636	0.297070764358132	1.544202029	5.51e-05
Alox5ap	Tslp	0.0920971249726241	-0.0794004390972447	0.972694832690097	1.544202029	5.51e-05
Angpt2	Angptl4	0.0742780254311777	0.527282198259288	0.503006758521835	1.772366048	2.5e-15
Apln	Adam17	0.0657857427587578	-0.193509658590953	0.331361698959248	1.696899972	6.15e-09
Atf3	Edil3	0.00900751983920978	-0.704750779580856	0.477494084185761	1.154638269	0.002149546
Atf3	Pdgfb	0.134691732119968	-0.455397992689692	0.00354406806152445	1.154638269	0.002149546
Atf3	Ccl3	0.0120504958786031	-0.648033816637874	0.793376613308347	1.154638269	0.002149546
Atf3	Selp	0.0164696362192912	1.26915865120485	0.027009928577954	1.154638269	0.002149546
Atf3	Il1rn	0.01671190445696	0.794923696991854	0.715071756898091	1.154638269	0.002149546
Atf3	Ifitm6	0.0241751375251366	-1.66071582676318	0.400889660676559	1.154638269	0.002149546
Atf3	Rspo3	0.0114558265016287	-0.828047770467089	0.83494509415653	1.154638269	0.002149546
Atf3	Bace2	0.0180187530229943	0.323720410004859	0.480012796063613	1.154638269	0.002149546
Bcar3	Cd33	0.0224543697153489	0.467785130855148	0.279928307623446	1.098562076	0.037966607
Bdkrb2	Il1b	0.248206173939688	-0.112005284449346	0.930298308106489	1.061862186	0.011222789
Brca1	Cd33	0.0103080983234934	0.467785130855148	0.279928307623446	1.0658779	0.007716648
Brca1	Edil3	0.00870854191805455	-0.704750779580856	0.477494084185761	1.0658779	0.007716648
Brca1	H2-M3	0.0087989978672496	-0.37597628997306	0.481898383156942	1.0658779	0.007716648
Brca1	Rspo3	0.0116618865956772	-0.828047770467089	0.83494509415653	1.0658779	0.007716648
Brca1	Clec4g	0.01063352093501	-1.63384717632636	0.297070764358132	1.0658779	0.007716648
Brca1	Ccl3	0.0114605175817822	-0.648033816637874	0.793376613308347	1.0658779	0.007716648
Brca1	Ifitm6	0.0185773783632554	-1.66071582676318	0.400889660676559	1.0658779	0.007716648
Brca1	Selp	0.0107974508485844	1.26915865120485	0.027009928577954	1.0658779	0.007716648
Brca1	Il1rn	0.0144497831041713	0.794923696991854	0.715071756898091	1.0658779	0.007716648
Brca1	Bace2	0.0129740248995996	0.323720410004859	0.480012796063613	1.0658779	0.007716648
Brca1	Angptl4	0.078266533284464	0.527282198259288	0.503006758521835	1.0658779	0.007716648
Btk	Clec4g	0.00982686785274693	-1.63384717632636	0.297070764358132	2.18867203	2.1e-07
Casp1	Angptl4	0.0746246733444973	0.527282198259288	0.503006758521835	1.707065682	9.48e-07
Casp1	Bace2	0.0154406062280289	0.323720410004859	0.480012796063613	1.707065682	9.48e-07
Casp1	Ifitm6	0.0203384653935047	-1.66071582676318	0.400889660676559	1.707065682	9.48e-07
Ccl12	Ccl3	0.0121212700532097	-0.648033816637874	0.793376613308347	3.632349618	1.14e-11
Ccl12	Clec4g	0.00980493201488935	-1.63384717632636	0.297070764358132	3.632349618	1.14e-11
Ccl12	Jam2	0.0193390557594977	-0.180546566679045	0.325319287531351	3.632349618	1.14e-11
Ccl12	Rspo3	0.0125081169622611	-0.828047770467089	0.83494509415653	3.632349618	1.14e-11
Ccl12	H2-M3	0.00957365349152616	-0.37597628997306	0.481898383156942	3.632349618	1.14e-11
Ccl12	Edil3	0.0106242814011653	-0.704750779580856	0.477494084185761	3.632349618	1.14e-11
Ccl12	Adam17	0.0749016125777349	-0.193509658590953	0.331361698959248	3.632349618	1.14e-11
Ccl12	Pdgfb	0.122549097632389	-0.455397992689692	0.00354406806152445	3.632349618	1.14e-11
Ccl12	Selp	0.0135982299655048	1.26915865120485	0.027009928577954	3.632349618	1.14e-11
Ccl12	Il1b	0.213947009134624	-0.112005284449346	0.930298308106489	3.632349618	1.14e-11
Ccl12	Tnf	0.206135795523573	-0.208487183092596	0.949549928479325	3.632349618	1.14e-11
Ccl12	Csf1	0.132670779681312	0.55427803510126	0.0024970439499906	3.632349618	1.14e-11
Ccl12	Ifitm6	0.0208769536327953	-1.66071582676318	0.400889660676559	3.632349618	1.14e-11
Ccl12	Cd33	0.0097803693304073	0.467785130855148	0.279928307623446	3.632349618	1.14e-11
Ccl12	Bace2	0.0160453083154857	0.323720410004859	0.480012796063613	3.632349618	1.14e-11
Ccl12	Il1rn	0.0836835831920037	0.794923696991854	0.715071756898091	3.632349618	1.14e-11
Ccl22	Tslp	0.142440445336612	-0.0794004390972447	0.972694832690097	1.445092614	0.000298812
Ccl5	Ccl3	0.0685840614503632	-0.648033816637874	0.793376613308347	1.327418749	1.68e-06
Ccl5	Selp	0.0137072210848318	1.26915865120485	0.027009928577954	1.327418749	1.68e-06
Ccl5	Tnf	0.207621926372612	-0.208487183092596	0.949549928479325	1.327418749	1.68e-06
Ccl5	Clec4g	0.00953320687384865	-1.63384717632636	0.297070764358132	1.327418749	1.68e-06
Ccl5	Il1b	0.214052514140267	-0.112005284449346	0.930298308106489	1.327418749	1.68e-06
Ccl5	Il1rn	0.0174305467272968	0.794923696991854	0.715071756898091	1.327418749	1.68e-06
Ccl5	Adam17	0.0729685668434372	-0.193509658590953	0.331361698959248	1.327418749	1.68e-06
Ccna2	Angptl4	0.0777310030418853	0.527282198259288	0.503006758521835	1.594571066	0.00052607
Ccna2	Ccl3	0.0107079361147048	-0.648033816637874	0.793376613308347	1.594571066	0.00052607
Ccna2	Bace2	0.014871817724901	0.323720410004859	0.480012796063613	1.594571066	0.00052607
Ccr5	Ccl3	0.0646208481595544	-0.648033816637874	0.793376613308347	1.137324407	0.01493535
Ccr5	Dlk1	0.0227606699456319	2.55487419533159	0.417539653084186	1.137324407	0.01493535
Ccr7	Rspo3	0.0107011484110194	-0.828047770467089	0.83494509415653	2.860305038	1.12e-09
Ccr7	Edil3	0.00876319539231216	-0.704750779580856	0.477494084185761	2.860305038	1.12e-09
Ccr7	Tslp	0.0842916649795747	-0.0794004390972447	0.972694832690097	2.860305038	1.12e-09
Cd274	Tslp	0.109650048434451	-0.0794004390972447	0.972694832690097	1.103053204	4.25e-06
Cd36	Bace2	0.018183646786109	0.323720410004859	0.480012796063613	2.433330218	9.83e-07
Cd37	Clec4g	0.00867520085328446	-1.63384717632636	0.297070764358132	1.92865945	0.006371223
Cd38	Edil3	0.0100152243835909	-0.704750779580856	0.477494084185761	1.918413276	8.89e-14
Cd38	Adam17	0.0682967133557259	-0.193509658590953	0.331361698959248	1.918413276	8.89e-14
Cd52	Tslp	0.0912028256578191	-0.0794004390972447	0.972694832690097	1.370865234	0.027818259
Cd68	Clec4g	0.00914843278599991	-1.63384717632636	0.297070764358132	1.054264886	4.4e-07
Cd69	Il15	0.199023963847425	0.0596882033523906	0.905280609400249	1.606984195	0.007192929
Cd69	Tslp	0.0887844164093085	-0.0794004390972447	0.972694832690097	1.606984195	0.007192929
Cd69	Ifitm6	0.0184457422226007	-1.66071582676318	0.400889660676559	1.606984195	0.007192929
Cd82	Il1b	0.243894889178588	-0.112005284449346	0.930298308106489	1.043621673	3.47e-10
Cd86	Clec4g	0.0101172609822998	-1.63384717632636	0.297070764358132	1.627021129	1.96e-05
Cd86	Ifitm6	0.0268573553143461	-1.66071582676318	0.400889660676559	1.627021129	1.96e-05
Cd86	Tslp	0.0837624649258109	-0.0794004390972447	0.972694832690097	1.627021129	1.96e-05
Cdk1	Bace2	0.0162728044480306	0.323720410004859	0.480012796063613	1.708964576	0.000116242
Chaf1b	Tslp	0.0870932807241614	-0.0794004390972447	0.972694832690097	1.510948378	0.000215396
Csf2rb2	Tslp	0.0853813988014256	-0.0794004390972447	0.972694832690097	1.730129304	2.96e-10
Csf3	Il1b	0.207257054658662	-0.112005284449346	0.930298308106489	1.619947632	2.84e-05
Ctsc	Il15	0.187014873928245	0.0596882033523906	0.905280609400249	1.388718992	2.51e-09
Ctss	Clec4g	0.00905140675067884	-1.63384717632636	0.297070764358132	1.885971972	2.52e-15
Cxcl10	Tnf	0.206085923051442	-0.208487183092596	0.949549928479325	2.55977286	0.001311953
Cxcl10	Ifitm6	0.0213046346932298	-1.66071582676318	0.400889660676559	2.55977286	0.001311953
Cxcl10	Il1rn	0.0164902287687465	0.794923696991854	0.715071756898091	2.55977286	0.001311953
Cxcr4	Ifitm6	0.0207156562412896	-1.66071582676318	0.400889660676559	3.178043378	4.34e-16
Cxcr4	Jam2	0.0160259579526005	-0.180546566679045	0.325319287531351	3.178043378	4.34e-16
Cxcr4	Il15	0.257001579595659	0.0596882033523906	0.905280609400249	3.178043378	4.34e-16
Cxcr4	Ccl3	0.0112386298673092	-0.648033816637874	0.793376613308347	3.178043378	4.34e-16
Cxcr4	Adam17	0.0718424510359798	-0.193509658590953	0.331361698959248	3.178043378	4.34e-16
Cxcr4	Rspo3	0.0108011267109388	-0.828047770467089	0.83494509415653	3.178043378	4.34e-16
Cxcr4	Selp	0.0101819832132894	1.26915865120485	0.027009928577954	3.178043378	4.34e-16
Edn1	Tnf	0.281005028568046	-0.208487183092596	0.949549928479325	1.018527704	7.94e-06
Edn1	Edil3	0.00964334000671485	-0.704750779580856	0.477494084185761	1.018527704	7.94e-06
Edn1	Ccl3	0.0110214983303116	-0.648033816637874	0.793376613308347	1.018527704	7.94e-06
Edn1	H2-M3	0.00889180936322619	-0.37597628997306	0.481898383156942	1.018527704	7.94e-06
Edn1	Selp	0.0131499366190308	1.26915865120485	0.027009928577954	1.018527704	7.94e-06
Edn1	Adam17	0.0728218871444662	-0.193509658590953	0.331361698959248	1.018527704	7.94e-06
Edn1	Jam2	0.0160195343440796	-0.180546566679045	0.325319287531351	1.018527704	7.94e-06
Edn1	Il1rn	0.0190326889644814	0.794923696991854	0.715071756898091	1.018527704	7.94e-06
Edn1	Cd33	0.00991758217610428	0.467785130855148	0.279928307623446	1.018527704	7.94e-06
Fabp3	Bace2	0.0134692693083049	0.323720410004859	0.480012796063613	3.531580927	3.76e-07
Fcgr1	Clec4g	0.0102401907027265	-1.63384717632636	0.297070764358132	2.044750784	5.58e-10
Flt1	Rspo3	0.0108454321963319	-0.828047770467089	0.83494509415653	1.412718187	2.2e-17
Gbp2	Il1b	0.185423435869088	-0.112005284449346	0.930298308106489	1.318680661	0.001570597
Gbp2	Tnf	0.241650793144648	-0.208487183092596	0.949549928479325	1.318680661	0.001570597
Gbp2	Dlk1	0.0240027042784747	2.55487419533159	0.417539653084186	1.318680661	0.001570597
Gpnmb	Csf1	0.14795132828033	0.55427803510126	0.0024970439499906	1.054262995	4.65e-12
Gpr183	Edil3	0.00935248691185593	-0.704750779580856	0.477494084185761	2.591262677	0.016061131
Gzmb	Tslp	0.0874868147764662	-0.0794004390972447	0.972694832690097	3.842470347	0.041983805
Gzmb	Il15	0.184964811335206	0.0596882033523906	0.905280609400249	3.842470347	0.041983805
H2-D1	Adam17	0.0686620752681383	-0.193509658590953	0.331361698959248	1.03196635	4.3e-09
H2-D1	H2-M3	0.0650267612979053	-0.37597628997306	0.481898383156942	1.03196635	4.3e-09
H2-D1	Selp	0.00956735891263075	1.26915865120485	0.027009928577954	1.03196635	4.3e-09
H2-D1	Ifitm6	0.0191037657969606	-1.66071582676318	0.400889660676559	1.03196635	4.3e-09
H2-K1	Adam17	0.0686620752681383	-0.193509658590953	0.331361698959248	1.235777812	1.17e-09
H2-K1	H2-M3	0.0650267612979053	-0.37597628997306	0.481898383156942	1.235777812	1.17e-09
H2-K1	Ifitm6	0.0191037657969606	-1.66071582676318	0.400889660676559	1.235777812	1.17e-09
H2-K1	Selp	0.00956735891263075	1.26915865120485	0.027009928577954	1.235777812	1.17e-09
H2-Q10	Ifitm6	0.0191037657969606	-1.66071582676318	0.400889660676559	1.364421886	0.000823874
H2-Q10	Adam17	0.0686620752681383	-0.193509658590953	0.331361698959248	1.364421886	0.000823874
H2-Q10	H2-M3	0.0650267612979053	-0.37597628997306	0.481898383156942	1.364421886	0.000823874
H2-Q10	Selp	0.00956735891263075	1.26915865120485	0.027009928577954	1.364421886	0.000823874
H2-Q4	Adam17	0.0686620752681383	-0.193509658590953	0.331361698959248	1.272528626	0.000994729
H2-Q4	H2-M3	0.0650267612979053	-0.37597628997306	0.481898383156942	1.272528626	0.000994729
H2-Q4	Ifitm6	0.0191037657969606	-1.66071582676318	0.400889660676559	1.272528626	0.000994729
H2-Q4	Selp	0.00956735891263075	1.26915865120485	0.027009928577954	1.272528626	0.000994729
H2-Q6	Adam17	0.0686620752681383	-0.193509658590953	0.331361698959248	2.032749705	0.00135825
H2-Q6	Ifitm6	0.0191037657969606	-1.66071582676318	0.400889660676559	2.032749705	0.00135825
H2-Q6	H2-M3	0.0650267612979053	-0.37597628997306	0.481898383156942	2.032749705	0.00135825
H2-Q6	Selp	0.00956735891263075	1.26915865120485	0.027009928577954	2.032749705	0.00135825
H2-Q7	Selp	0.00956735891263075	1.26915865120485	0.027009928577954	1.998872274	0.001498851
H2-Q7	Ifitm6	0.0191037657969606	-1.66071582676318	0.400889660676559	1.998872274	0.001498851
H2-Q7	H2-M3	0.0650267612979053	-0.37597628997306	0.481898383156942	1.998872274	0.001498851
H2-Q7	Adam17	0.0686620752681383	-0.193509658590953	0.331361698959248	1.998872274	0.001498851
H2-T10	Adam17	0.0656095320882937	-0.193509658590953	0.331361698959248	1.588408715	2.96e-07
H2-T10	H2-M3	0.0644395658281296	-0.37597628997306	0.481898383156942	1.588408715	2.96e-07
H2-T22	Adam17	0.0656095320882937	-0.193509658590953	0.331361698959248	1.265147847	1.22e-08
H2-T22	H2-M3	0.0644395658281296	-0.37597628997306	0.481898383156942	1.265147847	1.22e-08
H2-T23	Adam17	0.0656095320882937	-0.193509658590953	0.331361698959248	1.527298976	0.000506973
H2-T23	H2-M3	0.0644395658281296	-0.37597628997306	0.481898383156942	1.527298976	0.000506973
H2-T24	H2-M3	0.0644395658281296	-0.37597628997306	0.481898383156942	1.508882583	0.000151831
H2-T24	Adam17	0.0656095320882937	-0.193509658590953	0.331361698959248	1.508882583	0.000151831
H2bc14	Edil3	0.00928943015861893	-0.704750779580856	0.477494084185761	1.124129228	0.011639811
H2bc14	Rspo3	0.0106927952643504	-0.828047770467089	0.83494509415653	1.124129228	0.011639811
H2bc14	Jam2	0.0176235517310888	-0.180546566679045	0.325319287531351	1.124129228	0.011639811
H4c6	Cd33	0.024377969719401	0.467785130855148	0.279928307623446	1.324341259	0.002721588
Hspa1a	Adam17	0.0677447332075823	-0.193509658590953	0.331361698959248	1.129705366	8.38e-07
Ifi203	Dlk1	0.0642727818992137	2.55487419533159	0.417539653084186	1.247487345	0.016797188
Ifi203-ps	Dlk1	0.0642727818992137	2.55487419533159	0.417539653084186	2.182202676	5.34e-05
Ifi204	Clec4g	0.0115515586261837	-1.63384717632636	0.297070764358132	1.385083704	0.000488052
Ifi204	Dlk1	0.0645441139422386	2.55487419533159	0.417539653084186	1.385083704	0.000488052
Ifi204	Jam2	0.0171128146081285	-0.180546566679045	0.325319287531351	1.385083704	0.000488052
Ifi204	Edil3	0.0105151084599187	-0.704750779580856	0.477494084185761	1.385083704	0.000488052
Ifi204	Ccl3	0.00956042034713948	-0.648033816637874	0.793376613308347	1.385083704	0.000488052
Ifi204	Bace2	0.013115876794291	0.323720410004859	0.480012796063613	1.385083704	0.000488052
Ifi204	Ifitm6	0.0185809667539729	-1.66071582676318	0.400889660676559	1.385083704	0.000488052
Ifi205	Edil3	0.0105151084599187	-0.704750779580856	0.477494084185761	1.206593532	0.005758063
Ifi205	Dlk1	0.0645441139422386	2.55487419533159	0.417539653084186	1.206593532	0.005758063
Ifi205	Jam2	0.0171128146081285	-0.180546566679045	0.325319287531351	1.206593532	0.005758063
Ifi205	Ifitm6	0.0185809667539729	-1.66071582676318	0.400889660676559	1.206593532	0.005758063
Ifi205	Ccl3	0.00956042034713948	-0.648033816637874	0.793376613308347	1.206593532	0.005758063
Ifi205	Clec4g	0.0115515586261837	-1.63384717632636	0.297070764358132	1.206593532	0.005758063
Ifi205	Bace2	0.013115876794291	0.323720410004859	0.480012796063613	1.206593532	0.005758063
Ifi206	Dlk1	0.0642727818992137	2.55487419533159	0.417539653084186	2.306673365	0.000445459
Ifi207	Dlk1	0.0642727818992137	2.55487419533159	0.417539653084186	1.192878417	0.014106319
Ifi208	Dlk1	0.0642727818992137	2.55487419533159	0.417539653084186	2.30472878	2.08e-05
Ifi209	Dlk1	0.0642727818992137	2.55487419533159	0.417539653084186	2.197826247	0.001402358
Ifi213	Dlk1	0.0642727818992137	2.55487419533159	0.417539653084186	3.242300758	2.88e-22
Ifi214	Dlk1	0.0642727818992137	2.55487419533159	0.417539653084186	1.510201138	0.0095956
Ifi44	Ifitm6	0.0199068042271246	-1.66071582676318	0.400889660676559	1.760690457	0.001266141
Ifit1bl1	Clec4g	0.010261201100849	-1.63384717632636	0.297070764358132	1.925387425	0.002778084
Ifit1bl1	Cd33	0.0102329906644067	0.467785130855148	0.279928307623446	1.925387425	0.002778084
Ifit1bl1	Ifitm6	0.0256258656474266	-1.66071582676318	0.400889660676559	1.925387425	0.002778084
Ifit1bl1	Jam2	0.0190080582824411	-0.180546566679045	0.325319287531351	1.925387425	0.002778084
Ifit1bl1	H2-M3	0.00877592075327811	-0.37597628997306	0.481898383156942	1.925387425	0.002778084
Ifit1bl1	Il1rn	0.0150943978570533	0.794923696991854	0.715071756898091	1.925387425	0.002778084
Ifit1bl1	Bace2	0.0151481197478651	0.323720410004859	0.480012796063613	1.925387425	0.002778084
Ifit1bl1	Angptl4	0.0757511513401934	0.527282198259288	0.503006758521835	1.925387425	0.002778084
Ifit1bl1	Rspo3	0.0110630939450432	-0.828047770467089	0.83494509415653	1.925387425	0.002778084
Ifit1bl1	Edil3	0.0128910886776993	-0.704750779580856	0.477494084185761	1.925387425	0.002778084
Ifit1bl1	Selp	0.0107799347764178	1.26915865120485	0.027009928577954	1.925387425	0.002778084
Ifit2	Pdgfb	0.118119130227462	-0.455397992689692	0.00354406806152445	1.089437469	4.11e-06
Ifit2	Tnf	0.185001928098472	-0.208487183092596	0.949549928479325	1.089437469	4.11e-06
Ifit2	Jam2	0.0169420463633375	-0.180546566679045	0.325319287531351	1.089437469	4.11e-06
Ifit2	Ifitm6	0.0198126525493749	-1.66071582676318	0.400889660676559	1.089437469	4.11e-06
Ifit2	Tslp	0.0925671908942319	-0.0794004390972447	0.972694832690097	1.089437469	4.11e-06
Ifit3	Ifitm6	0.0322263529037237	-1.66071582676318	0.400889660676559	1.41386586	0.002497911
Ifit3	Selp	0.0104314558857103	1.26915865120485	0.027009928577954	1.41386586	0.002497911
Ifit3	Il1b	0.188822336349814	-0.112005284449346	0.930298308106489	1.41386586	0.002497911
Ifit3	Pdgfb	0.109677953357317	-0.455397992689692	0.00354406806152445	1.41386586	0.002497911
Ifit3	Tnf	0.183823266939738	-0.208487183092596	0.949549928479325	1.41386586	0.002497911
Ifit3	Clec4g	0.00967225525006182	-1.63384717632636	0.297070764358132	1.41386586	0.002497911
Ifit3b	Il1b	0.188822336349814	-0.112005284449346	0.930298308106489	1.558521948	0.00089068
Ifit3b	Clec4g	0.00967225525006182	-1.63384717632636	0.297070764358132	1.558521948	0.00089068
Ifit3b	Ifitm6	0.0322263529037237	-1.66071582676318	0.400889660676559	1.558521948	0.00089068
Ifit3b	Pdgfb	0.109677953357317	-0.455397992689692	0.00354406806152445	1.558521948	0.00089068
Ifit3b	Selp	0.0104314558857103	1.26915865120485	0.027009928577954	1.558521948	0.00089068
Ifit3b	Tnf	0.183823266939738	-0.208487183092596	0.949549928479325	1.558521948	0.00089068
Il15	Tnf	0.185491942675429	-0.208487183092596	0.949549928479325	1.098603791	0.002122414
Il1rn	Tslp	0.0834386876052352	-0.0794004390972447	0.972694832690097	1.230972675	1.82e-06
Il2ra	Rspo3	0.011201200090936	-0.828047770467089	0.83494509415653	1.399553551	0.000606028
Il2ra	Tslp	0.126091302328621	-0.0794004390972447	0.972694832690097	1.399553551	0.000606028
Il2ra	Il15	0.199074903179295	0.0596882033523906	0.905280609400249	1.399553551	0.000606028
Il6	Ccl3	0.0723783108998762	-0.648033816637874	0.793376613308347	1.462495381	0.026965678
Il6	Cd33	0.0126362299810995	0.467785130855148	0.279928307623446	1.462495381	0.026965678
Il6	Tnf	0.201502037040976	-0.208487183092596	0.949549928479325	1.462495381	0.026965678
Il6	Pdgfb	0.118017742763138	-0.455397992689692	0.00354406806152445	1.462495381	0.026965678
Il6	H2-M3	0.0127077334362782	-0.37597628997306	0.481898383156942	1.462495381	0.026965678
Il6	Adam17	0.0762403526521901	-0.193509658590953	0.331361698959248	1.462495381	0.026965678
Il6	Edil3	0.0143590922399694	-0.704750779580856	0.477494084185761	1.462495381	0.026965678
Il6	Selp	0.0242181775589151	1.26915865120485	0.027009928577954	1.462495381	0.026965678
Il6	Ifitm6	0.022476785674522	-1.66071582676318	0.400889660676559	1.462495381	0.026965678
Il6	Il1rn	0.0566804249618427	0.794923696991854	0.715071756898091	1.462495381	0.026965678
Il6	Jam2	0.0210447797538541	-0.180546566679045	0.325319287531351	1.462495381	0.026965678
Il6	Rspo3	0.013350640156795	-0.828047770467089	0.83494509415653	1.462495381	0.026965678
Il6	Bace2	0.022264622581333	0.323720410004859	0.480012796063613	1.462495381	0.026965678
Il6	Clec4g	0.0112710432456054	-1.63384717632636	0.297070764358132	1.462495381	0.026965678
Il6	Il1b	0.210712354722341	-0.112005284449346	0.930298308106489	1.462495381	0.026965678
Il7r	Tnf	0.213036446334565	-0.208487183092596	0.949549928479325	2.046865469	3.03e-12
Irf4	Tslp	0.112668041532709	-0.0794004390972447	0.972694832690097	2.146831738	0.00713213
Irf7	Selp	0.00955399338725892	1.26915865120485	0.027009928577954	1.66627826	0.000151091
Irf7	Tnf	0.275357142159887	-0.208487183092596	0.949549928479325	1.66627826	0.000151091
Irf7	Csf1	0.0831333989405028	0.55427803510126	0.0024970439499906	1.66627826	0.000151091
Irf7	Ifitm6	0.0272560899835497	-1.66071582676318	0.400889660676559	1.66627826	0.000151091
Irf7	H2-M3	0.00786656011499802	-0.37597628997306	0.481898383156942	1.66627826	0.000151091
Isg15	Ifitm6	0.021189526976727	-1.66071582676318	0.400889660676559	1.171483291	2.7e-07
Kdr	Adam17	0.0671767487081843	-0.193509658590953	0.331361698959248	1.978894002	4.39e-26
Lars2	Cd33	0.0225907590345428	0.467785130855148	0.279928307623446	2.792817217	0.000663223
Lcp1	Jam2	0.0172028851451291	-0.180546566679045	0.325319287531351	1.068121641	1.12e-06
Lyn	Il1b	0.195856548687515	-0.112005284449346	0.930298308106489	1.012186078	5.81e-12
Marcksl1	Csf1	0.139667433971791	0.55427803510126	0.0024970439499906	1.065766621	4.41e-21
Mmd	Il15	0.144156626305415	0.0596882033523906	0.905280609400249	2.019452213	5.5e-17
Mndal	Dlk1	0.0642727818992137	2.55487419533159	0.417539653084186	1.41279711	0.0014838
Msr1	Csf1	0.136031275855383	0.55427803510126	0.0024970439499906	1.252745427	0.028413044
Mx1	Ifitm6	0.019953533322583	-1.66071582676318	0.400889660676559	2.495856877	0.000170288
Mxi1	Il15	0.187058067622401	0.0596882033523906	0.905280609400249	1.047349193	1.95e-05
Ncf2	Clec4g	0.0122991495722108	-1.63384717632636	0.297070764358132	1.369668721	1.39e-09
Ncf4	Clec4g	0.0091427368356495	-1.63384717632636	0.297070764358132	1.306987406	0.011698936
Nos1	Ccl3	0.0660692029736507	-0.648033816637874	0.793376613308347	2.121413672	0.034277918
Nos2	Il1rn	0.0201529792984371	0.794923696991854	0.715071756898091	2.440000532	1.46e-06
Nos2	Selp	0.00969263413632828	1.26915865120485	0.027009928577954	2.440000532	1.46e-06
Oas2	Ifitm6	0.0209758006064812	-1.66071582676318	0.400889660676559	1.755433487	0.001201903
Oas3	Ifitm6	0.0204430493583785	-1.66071582676318	0.400889660676559	2.196101886	0.001391558
Oasl1	Ifitm6	0.0187747384739886	-1.66071582676318	0.400889660676559	2.033890136	0.002463324
Oasl1	Dlk1	0.0241297257539467	2.55487419533159	0.417539653084186	2.033890136	0.002463324
P2ry10	Clec4g	0.00945839416211921	-1.63384717632636	0.297070764358132	1.915783925	0.041929216
Pappa	Adam17	0.0665331977403382	-0.193509658590953	0.331361698959248	1.158615497	1.2e-05
Pcdh1	Dlk1	0.0231856685261321	2.55487419533159	0.417539653084186	1.479306143	5.22e-08
Pclaf	Csf1	0.125995281830494	0.55427803510126	0.0024970439499906	1.540464154	9.95e-05
Pdgfb	Adam17	0.066136835033637	-0.193509658590953	0.331361698959248	2.07768303	2.16e-12
Pdlim4	Il1b	0.187813409560684	-0.112005284449346	0.930298308106489	1.17546686	0.001956551
Pira2	Edil3	0.00852240467871128	-0.704750779580856	0.477494084185761	1.864679527	0.002633132
Pirb	Edil3	0.00852240467871128	-0.704750779580856	0.477494084185761	1.312372833	1.03e-08
Pparg	Ccl3	0.00951303886697376	-0.648033816637874	0.793376613308347	2.290840272	3.38e-08
Pparg	Selp	0.0139380713173916	1.26915865120485	0.027009928577954	2.290840272	3.38e-08
Ppp1r16b	Tslp	0.0907405467814707	-0.0794004390972447	0.972694832690097	1.476112074	1.82e-07
Prdm1	Rspo3	0.0107949893206992	-0.828047770467089	0.83494509415653	2.59692435	1.48e-07
Ptk2b	Rspo3	0.0116919852004759	-0.828047770467089	0.83494509415653	1.10254844	3.76e-11
Rad54l	Dlk1	0.0231570611992504	2.55487419533159	0.417539653084186	1.513679059	0.001435865
Rgs1	Tslp	0.101510899277906	-0.0794004390972447	0.972694832690097	1.727482158	0.003138528
Rgs4	Pdgfb	0.116695134492713	-0.455397992689692	0.00354406806152445	1.60696318	0.000169451
Rsad2	Jam2	0.0159715205073131	-0.180546566679045	0.325319287531351	1.720364587	0.000988646
Rsad2	Tslp	0.104143196838653	-0.0794004390972447	0.972694832690097	1.720364587	0.000988646
Ryr2	Cd33	0.0231880209093108	0.467785130855148	0.279928307623446	2.296546151	0.019815515
Serpina3f	Tnf	0.17910442148294	-0.208487183092596	0.949549928479325	3.186922833	0.017254755
Serpina3g	Tnf	0.17910442148294	-0.208487183092596	0.949549928479325	3.159556832	8.74e-06
Serpina3i	Tnf	0.17910442148294	-0.208487183092596	0.949549928479325	2.826898932	0.027413251
Serpinb1a	Clec4g	0.00885879293272874	-1.63384717632636	0.297070764358132	1.763752823	1.48e-05
Serpinb2	Tnf	0.205557533204427	-0.208487183092596	0.949549928479325	1.296460074	1.64e-07
Serpinb2	Tslp	0.0923504971186017	-0.0794004390972447	0.972694832690097	1.296460074	1.64e-07
Serpinb2	Jam2	0.0168857400634543	-0.180546566679045	0.325319287531351	1.296460074	1.64e-07
Slc39a8	Csf1	0.14202082228681	0.55427803510126	0.0024970439499906	1.019550405	0.000363517
Slc39a8	Il15	0.195734375160202	0.0596882033523906	0.905280609400249	1.019550405	0.000363517
Spi1	Ccl3	0.00976560156004616	-0.648033816637874	0.793376613308347	1.633825446	4.01e-10
Spi1	Rspo3	0.0111796948756604	-0.828047770467089	0.83494509415653	1.633825446	4.01e-10
Spi1	Clec4g	0.00933307982120927	-1.63384717632636	0.297070764358132	1.633825446	4.01e-10
Spp1	Cd33	0.00992822987836584	0.467785130855148	0.279928307623446	1.450195535	2.28e-11
Spp1	Tslp	0.0854659993694262	-0.0794004390972447	0.972694832690097	1.450195535	2.28e-11
St6gal1	Dlk1	0.023602342278845	2.55487419533159	0.417539653084186	1.009527989	0.004681437
Stc1	Pdgfb	0.112966378164139	-0.455397992689692	0.00354406806152445	1.758304249	3.21e-08
Stc1	Il1b	0.191144576832916	-0.112005284449346	0.930298308106489	1.758304249	3.21e-08
Tnfrsf11a	Csf1	0.162824375424406	0.55427803510126	0.0024970439499906	1.481246066	6.54e-08
Tnfrsf11a	Dlk1	0.0229624397047466	2.55487419533159	0.417539653084186	1.481246066	6.54e-08
Tnfrsf9	Tslp	0.0857428089622177	-0.0794004390972447	0.972694832690097	2.196579266	1.2e-05
Tnfsf10	Cd33	0.0107307761543029	0.467785130855148	0.279928307623446	1.859177517	0.007725918
Tnfsf10	Selp	0.0100191791888883	1.26915865120485	0.027009928577954	1.859177517	0.007725918
Tnfsf11	Ccl3	0.0653401884660059	-0.648033816637874	0.793376613308347	1.367045831	0.039807795
Tnfsf4	Tslp	0.112854522419772	-0.0794004390972447	0.972694832690097	1.23761178	0.00487998
Traf1	Tnf	0.205678848550973	-0.208487183092596	0.949549928479325	1.243112969	8.1e-05
Traf1	Adam17	0.0690867019164848	-0.193509658590953	0.331361698959248	1.243112969	8.1e-05
Tubb2b	Tslp	0.0873931415119306	-0.0794004390972447	0.972694832690097	1.210844107	9.35e-05
Tubb2b	Bace2	0.0134417076428971	0.323720410004859	0.480012796063613	1.210844107	9.35e-05
Tyrobp	Clec4g	0.00897480981037832	-1.63384717632636	0.297070764358132	1.288908421	5.35e-05
Upp1	Pdgfb	0.108968881695274	-0.455397992689692	0.00354406806152445	1.355230627	9.96e-08
Upp1	Il15	0.197573828479386	0.0596882033523906	0.905280609400249	1.355230627	9.96e-08
Vav1	Clec4g	0.00864914102201638	-1.63384717632636	0.297070764358132	1.648028831	1.08e-07
